# Prioritization of chemical scaffolds using the TDR Targets database: an integrative workflow for *Trypanosoma cruzi* drug discovery

**DOI:** 10.64898/2026.03.02.709050

**Authors:** Lionel Urán Landaburu, Mercedes Didier Garnham, Emir Salas Sarduy, Fernán Agüero

## Abstract

Chagas disease, caused by the parasite *Trypanosoma cruzi*, faces a critical innovation gap in drug development, with current treatments hindered by toxicity and limited efficacy. To address this, we implemented an integrative chemogenomic workflow using the TDR Targets database to prioritize drug candidates. To prioritize repurposing candidates for *T. cruzi*, we designed a query to retrieve compounds active against validated targets in other organisms, provided an orthologous gene exists in *T. cruzi* and the compound has no recorded activity against trypanosomatids and their associations predicted by the TDR Targets multilayer network. On those associations we applied sequential filters based on metabolic relevance, and commercial availability via the MolPort API obtaining a focused set of 378 high-priority compounds.

A central feature of this workflow was the partitioning of these compounds into 16 distinct chemical libraries, each defined by unique scaffolds such as benzamidines, sulfonamides, and azoles. For experimental validation, we manually curated two of these libraries, containing piperazine and nitro derivatives. From the 21 compounds acquired for *in vitro* testing against *T. cruzi* in intracellular models of infection, 7 demonstrated selective trypanocidal activity, with two lead hits achieving submicromolar EC_50_ values.

Crucially, while our experimental focus was on these two series, the remaining 14 curated libraries, representing a broad range of chemical space and putative target associations, which are fully available for public exploration and further biological assaying. These results demonstrate the efficiency of our prioritization pipeline and provide the scientific community with a pre-filtered, commercially accessible resource to accelerate the discovery of new leads for Chagas disease.

**Author summary:** Chagas disease, caused by the parasite *Trypanosoma cruzi*, is a neglected tropical disease with limited treatment options. To accelerate drug discovery, we developed an integrative computational workflow using the TDR Targets database as a starting point to prioritize compounds for repurposing. We retrieved compounds active against validated targets in other organisms, ensuring they had no recorded activity against trypanosomatids and that their associations were predicted by the TDR Targets multilayer network. Based on this work we provide a 12 chemical libraries with 378 prioritized chemical scaffolds for furhter experimental validation. In this work we focused on two of these sublibraries for experimental validation, and from 21 compounds tested, 7 showed selective activity against the parasite. The remaining curated chemical libraries, represent a broad range of chemical space and putative target associations, and are fully available for exploration and further biological assaying. This study demonstrates the efficiency of our prioritization pipeline and provides a valuable resource to accelerate the discovery of new leads for Chagas disease.
