## Supplementary Tables for "Prioritization of chemical scaffolds using the TDR Targets database: an integrative workflow for *Trypanosoma cruzi* drug discovery"

### Sheet: COVER 
Supplementary Tables for
Prioritization of Chemical Scaffolds Using the TDR Targets Database: An Integrative Workflow for Trypanosoma cruzi Drug Discovery
Lionel Urán Landaburu, Mercedes Didier Garnham, Emir Salas Sarduy and Fernán Agüero
Corresponding author: fernan@iib.unsam.edu.ar
This Excel file includes:
Table S1
Table S1	Genes prioritized in this study
Table S2	Sourced compounds assayed in this study

### Sheet: S1 - Selected genes
Genes			Compounds
gene_name	gene_product	nds_tier	N_Compounds
TcCLB.504427.70	3-oxo-5-alpha-steroid 4-dehydrogenase, putative	4	5
TcCLB.505183.20	malic enzyme	3	3
TcCLB.505987.70	phosphatidylinositol 4-kinase, putative	4	1
TcCLB.506025.60	2-oxoglutarate dehydrogenase, E2 component, dihydrolipoamide succinyltransferase, putative	3	6
TcCLB.506401.50	malonyl-CoA decarboxylase, mitochondrial precursor, putative	5	1
TcCLB.506489.20	monoglyceride lipase, putative	4	23
TcCLB.506503.69	glycosomal malate dehydrogenase, putative	4	1
TcCLB.506831.40	3-hydroxy-3-methylglutaryl-CoA reductase	4	1
TcCLB.506853.30	arginine N-methyltransferase, type II, putative	4	1
TcCLB.506943.50	glyceraldehyde 3-phosphate dehydrogenase, putative	4	9
TcCLB.507023.120	aldehyde dehydrogenase family, putative	4	13
TcCLB.507049.60	NAD(P)-dependent oxidoreductase, putative	4	2
TcCLB.507089.270	dihydrolipoyl dehydrogenase, putative	4	30
TcCLB.507211.10	choline/carnitine O-acyltransferase, putative	4	2
TcCLB.507897.20	squalene synthase, putative	5	2
TcCLB.508153.950	6-phosphofructo-2-kinase 1	4	2
TcCLB.508175.70	lanosterol synthase, putative	5	4
TcCLB.508351.10	fructose-1,6-bisphosphatase, cytosolic, putative	4	2
TcCLB.508355.320	arginyl-tRNA synthetase, putative	4	1
TcCLB.508593.110	arginine N-methyltransferase, putative	4	10
TcCLB.508951.20	hexokinase, putative	4	30
TcCLB.509027.70	kinetoplastid kinetochore protein 19, putative	5	19
TcCLB.509157.60	1-acyl-sn-glycerol-3-phosphate acyltransferase, putative	3	1
TcCLB.509287.50	glucose-6-phosphate 1-dehydrogenase, putative	5	37
TcCLB.509695.190	cdc2-related kinase 1	5	40
TcCLB.509797.40	isoleucyl-tRNA synthetase, putative	4	1
TcCLB.510101.50	Lanosterol 14-alpha demethylase	5	2
TcCLB.510167.10	phosphatidylinositol 3-kinase 2, putative	5	44
TcCLB.510187.480	phosphomannomutase, putative	4	1
TcCLB.510301.10	fructose-bisphosphate aldolase, glycosomal, putative	5	1
TcCLB.510329.90	C-8 sterol isomerase, putative	5	41
TcCLB.510339.50	spermidine synthase, putative	4	1
TcCLB.510431.40	CAAX prenyl protease 1, putative	4	6
TcCLB.510437.40	cytosolic malate dehydrogenase, putative	4	1
TcCLB.510659.250	phospholipase A1, putative	4	1
TcCLB.510667.120	galactokinase, putative	4	5
TcCLB.511229.50	S-adenosylhomocysteine hydrolase, putative	4	2
TcCLB.511717.90	phosphomannose isomerase, putative	5	17
TcCLB.511807.110	GMP synthase [glutamine-hydrolysing]	4	1
TcCLB.511899.40	2-amino-3-ketobutyrate coenzyme A ligase, putative	4	1
TcCLB.511903.160	phosphatidylinositol 3-kinase vps34-like	5	6
TcCLB.511907.50	lysophospholipase, putative	4	1

### Sheet: S2 - Tested compounds
CID	SupplierName	OriginalSupplier	SupplierID	CatalogID	Pubchem CID	Inchikey	SMILES	Name	Class	Purity (%)
1	Hit2Lead	Hit2Lead	6573572	6573572	28761	FCSIXXHVPJCRTN-UHFFFAOYSA-N	COC1=CC(=CC(=C1OC)OC)C(=O)N2CCN(CC2)C3=CC=CC=N3	(4-pyridin-2-ylpiperazin-1-yl)-(3,4,5-trimethoxyphenyl)methanone	Piperazin	>=90%
2	Hit2Lead	Hit2Lead	6312786	6312786	1293195	FRHDZWLQTMKUPC-UHFFFAOYSA-N	OC1=CC=C(NC(=S)NC(=O)C2=CC=C(C=C2)[N+]([O-])=O)C=C1C3=NC4=C(S3)C=CC=C4	1-{4-chloro-3-nitrobenzoyl}-4-(2-ethoxyphenyl)piperazine;	Piperazin / Nitro	>=90%
3	Hit2Lead	Hit2Lead	5716717	5716717	3105194	JWSPOYWIADRWOW-UHFFFAOYSA-N	CC1=CC=CC(=C1)C2(CC2C(=O)NC3=C(O)C=C(C=C3)[N+]([O-])=O)C4=CC=CC(=C4)C	N-(2-hydroxy-4-nitrophenyl)-2,2-bis(3-methylphenyl)cyclopropane-1-carboxamide	Piperazin / Nitro	>=90%
4	Hit2Lead	Hit2Lead	6748481	6748481	1334619	LSPJXCGEFJDMHA-UHFFFAOYSA-N	[O-][N+](=O)C1=CC(=CC=C1Cl)C(=O)N2CCN(CC2)C3=C(F)C=CC=C3	(4-chloro-3-nitrophenyl)-[4-(2-fluorophenyl)piperazin-1-yl]methanone	Piperazin / Nitro	>=90%
5	Molport	MedChemExpress Europe	MolPort-035-765-878	HY-12332	71656520	AVSCNEOUWSVZEY-UHFFFAOYSA-N	FC(F)(F)C(OC(=O)N1CCN(CC2=CC(OC3=CC=CC=C3)=CC=C2)CC1)C(F)(F)F	1,1,1,3,3,3-hexafluoropropan-2-yl 4-[(3-phenoxyphenyl)methyl]piperazine-1-carboxylate	Piperazin	98.97%
6	Molport	Cayman Europe	MolPort-035-395-277	29659	25107716	BQEDZLDNNBDKDS-UHFFFAOYSA-N	C1CN(CCN1CCCCCC(=O)NCC2=CC=C(C=C2)C#N)C3=CC=CC=C3C4=CC=CC=C4	N-[(4-cyanophenyl)methyl]-6-[4-(2-phenylphenyl)piperazin-1-yl]hexanamide	Piperazin	>=98%
7	Molport	Cayman Europe	MolPort-046-416-749	29226	127025628	BBRINJUWZRLWKK-UHFFFAOYSA-N	COC1=NC=C(C=C1NS(=O)(=O)C1=CC=C(F)C=C1F)C1=CC=C2N=CC=C(C#CCN3CCN(CC3)S(C)(=O)=O)C2=C1	2,4-difluoro-N-[2-methoxy-5-[4-[3-(4-methylsulfonylpiperazin-1-yl)prop-1-ynyl]quinolin-6-yl]-3-pyridinyl]benzenesulfonamide	Nitro	>=98%
8	Molport	ChemDiv, Inc.	MolPort-007-722-858	E157-1145	24791930	GJDAUOCFTWXPFT-UHFFFAOYSA-N	[O-][N+](=O)C1=CC(=CC=C1)C(=O)NC1=NN=C(S1)S(=O)(=O)N1CCCC1	3-nitro-N-(5-pyrrolidin-1-ylsulfonyl-1,3,4-thiadiazol-2-yl)benzamide	Nitro	>90%
9	Molport	ENAMINE Ltd.	MolPort-000-513-327	Z56775771	2307257	CIEYGLLAXASEAU-UHFFFAOYSA-N	COCCN1C(NC(=O)C2=CC=CC(=C2)[N+]([O-])=O)=C(C#N)C2=NC3=CC=CC=C3N=C12	N-[3-cyano-1-(2-methoxyethyl)pyrrolo[3,2-b]quinoxalin-2-yl]-3-nitrobenzamide	Nitro	>90%
10	Molport	ENAMINE Ltd.	MolPort-006-922-074	Z44429795	44407147	KGELJZPBIOYPCT-UHFFFAOYSA-N	OC1=CC=C(C=C1)N1CCN(CC1)C1CC(=O)N(CC2=CC=CC=C2)C1=O	1-benzyl-3-[4-(4-hydroxyphenyl)piperazin-1-yl]pyrrolidine-2,5-dione	Piperazin	>90%
11	Molport	Maybridge, Ltd.	MolPort-001-842-328	KM11088	2823712	DRWWOCGXFKOVAK-UHFFFAOYSA-N	CC(=O)N1CCN(CC1)C1=CC=NC2=CC(Cl)=CC=C12	1-[4-(7-chloroquinolin-4-yl)piperazin-1-yl]ethanone	Nitro	0.9
12	Molport	UkrOrgSynthesis Ltd. (stock)	MolPort-028-287-925	PB1266432468	10851124	IBOKJUAXDYEXAI-UHFFFAOYSA-N	CN(CCN1CCCC1)C(=O)CC1=CC=CC(=C1)[N+]([O-])=O	N-methyl-2-(3-nitrophenyl)-N-(2-pyrrolidin-1-ylethyl)acetamide	Nitro	0.72
13	Molport	Vitas-M Laboratory, Ltd.	MolPort-000-417-145	STK788483	2884046	JJAYFZJFTVCLAQ-UHFFFAOYSA-N	OCCN1CCN(CC1)C(=O)CSC1=NN=C(CCCN2C(=O)C3=CC=CC4=CC=CC(C2=O)=C34)N1C1=CC=CC=C1	2-[3-[5-[2-[4-(2-hydroxyethyl)piperazin-1-yl]-2-oxoethyl]sulfanyl-4-phenyl-1,2,4-triazol-3-yl]propyl]benzo[de]isoquinoline-1,3-dione	Piperazin	>90%
14	Molport	Vitas-M Laboratory, Ltd.	MolPort-000-706-729	STK565404	2936632	JJFJQFJFFVLMCX-UHFFFAOYSA-N	[O-]C1=CC=C(C=C1)N1CC[NH+](CC1)C1CC(=O)N(C1=O)C1=CC=CC=C1	3-[4-(4-hydroxyphenyl)piperazin-1-yl]-1-phenylpyrrolidine-2,5-dione	Piperazin	>90%
15	Molport	Vitas-M Laboratory, Ltd.	MolPort-000-824-665	STK246885	94860	KNAXWOBOCVVMST-UHFFFAOYSA-N	[O-][N+](=O)C1=CC2=C(C=C1)C1=C(C=CC=C1)C(=O)C2=O	2-nitrophenanthrene-9,10-dione	Nitro	>90%
16	Molport	Vitas-M Laboratory, Ltd.	MolPort-001-029-226	STK252451	1738268	CGICKIRTBKQXKY-UHFFFAOYSA-N	[O-][N+](=O)C1=CC=C(C=C1)C(=O)COC(=O)CCC(=O)NC1=C(Cl)C=CC=C1	[2-(4-nitrophenyl)-2-oxoethyl] 4-(2-chloroanilino)-4-oxobutanoate	Nitro	>90%
17	Molport	Vitas-M Laboratory, Ltd.	MolPort-001-940-875	STK123863	2166081	IKMDHAUGGJHNHD-UHFFFAOYSA-N	CN1CCN(CN2C(=O)C(=O)C3=C2C=CC=C3)CC1	1-[(4-methylpiperazin-1-yl)methyl]indole-2,3-dione	Piperazin	>90%
18	Molport	Vitas-M Laboratory, Ltd.	MolPort-001-988-626	STK514411	137629183	CZZAPCPWFCGOCC-GHXNOFRVSA-N	[O-][N+](=O)C1=C(C=CC=C1)C1=CC=C(O1)\C=C1/SC(=N)NC1=O	(5Z)-2-amino-5-[[5-(2-nitrophenyl)furan-2-yl]methylidene]-1,3-thiazol-4-one	Nitro	>90%
19	Molport	Vitas-M Laboratory, Ltd.	MolPort-002-690-132	STK670221	9597450	BHSUYXJASJNFAC-HYARGMPZSA-N	CCC1=CC=C(OCC(=O)N\N=C\C2=CC(=CC=C2N2CCOCC2)[N+]([O-])=O)C=C1	2-(4-ethylphenoxy)-N-[(E)-(2-morpholin-4-yl-5-nitrophenyl)methylideneamino]acetamide	Nitro	>90%
20	Molport	Vitas-M Laboratory, Ltd.	MolPort-002-733-265	STK779993	1510390	DXDXEHZMRORZAQ-UHFFFAOYSA-N	CC1=C(C=CC=C1Cl)N1SC2=CC(=CC(OCC(F)(F)F)=C2C1=O)[N+]([O-])=O	2-(3-chloro-2-methylphenyl)-6-nitro-4-(2,2,2-trifluoroethoxy)-1,2-benzothiazol-3-one	Nitro	>90%
21	Molport	Vitas-M Laboratory, Ltd.	MolPort-003-829-301	STK984113	1355022	HNUSJOUJWWUCHW-SDQBBNPISA-N	[O-][N+](=O)C1=CC(Br)=C(C=C1)C1=CC=C(O1)\C=C1/SC(=S)NC1=O	(5Z)-5-[[5-(2-bromo-4-nitrophenyl)furan-2-yl]methylidene]-2-sulfanylidene-1,3-thiazolidin-4-one	Nitro	>90%
